# Contribution of cytotoxic CD8 T cells, neutrophils and type 1 interferon signaling to hyperinflammation in HIV-associated TB meningitis

**DOI:** 10.64898/2026.03.10.710544

**Authors:** James R Barnacle, Nonzwakazi Bangani, Hubert Slawinski, Christopher Barrington, Katalin A Wilkinson, Cari J Stek, Rachel Lai, Fabrice Bonnet, Graeme Meintjes, Brian Robertson, Martin Gengenbacher, Angharad G Davis, Daniel L Barber, Anne O’Garra, Robert J Wilkinson

**Affiliations:** Francis Crick Institute, London, NW1 1AT, UK; Department of Infectious Diseases, Imperial College London, W12 0NN, UK; Wellcome Discovery Research Platforms in Infection, Centre for Infectious Diseases Research in Africa, Institute of Infectious Disease and Molecular Medicine, University of Cape Town, Observatory 7925, Republic of South Africa; Genomics Science Technology Platform, Francis Crick Institute, London, NW1 1AT, UK; Bioinformatics and Biostatistics Science Technology Platform, Francis Crick Institute, London, NW1 1AT, UK; University of Bordeaux, National Institute for Health and Medical Research (INSERM) UMR 1219, Research Institute for Sustainable Development (IRD) EMR 271, Bordeaux Population Health Centre, Bordeaux, France; Centre for Immunobiology and Infection, Blizard Institute, Queen Mary, University of London, London, E1 2AT, UK; Department of Medicine, Faculty of Health Sciences, University of Cape Town, Cape Town, Observatory 7925, Republic of South Africa; Center for Discovery and Innovation, NJ 07110, USA; T Lymphocyte Biology Section, Laboratory of Parasitic Diseases, National Institute of Allergy and Infectious Diseases, National Institutes of Health, Bethesda, MD, 20892, USA; Immunoregulation and Infection Laboratory, Francis Crick Institute, London, NW1 1AT, UK

## Abstract

Immune dysregulation contributes to death and disability in tuberculous meningitis. People living with HIV have the least evidence that anti-inflammatory therapy improves the poor outcome. Improving therapy relies on a more refined understanding of the host immune response. Single-cell RNA sequencing of 188,983 CSF cells from 25 adults with HIV-associated TBM revealed a predominance of cytotoxic CD8 T cells with low cytokine expression. In microbiologically-confirmed TBM, there was greater cytotoxicity in T, NK and γδ cells, and higher type 1 interferon stimulation in T and B lymphocytes. Neutrophils expressed markers suggesting heightened cytokine stimulation, enhanced effector function, and IL-8-mediated neutrophil recruitment. In a longitudinal cohort, type 1 interferon signaling increased in blood and CSF following treatment initiation. Overall, findings indicate a hyper-inflammatory immune response in the CSF of HIV-associated TBM patients characterised by an accumulation of granzyme-rich cytotoxic CD8 T cells, highly activated neutrophils and host-detrimental type 1 interferon signaling.
