## Supplemental Tables for "Contribution of cytotoxic CD8 T cells, neutrophils and type 1 interferon signaling to hyperinflammation in HIV-associated TB meningitis"

### Sheet: S1. Patient demographics
	Clinically defined, microbiologically negative TBM	Microbiologically positive TBM	P value
n	11	14
Age (median [IQR])	37.00 [34.00, 43.50]	35.50 [29.50, 39.75]	0.249
Sex = Male (%)	4 (36.4)	5 (35.7)	1
Viral load (median [IQR])	1784.00 [50.00, 8059.75]	87084.50 [902.75, 342465.25]	0.087
CD4 count (median [IQR])	289.00 [123.50, 382.50]	94.50 [63.75, 114.50]	0.007
ART at enrolment = No (%)	5 (45.5)	12 (85.7)	0.081
GXPU = Positive (%)	0 (0.0)	14 (100)	<0.001
Mtb culture = Positive (%)	0 (0.0)	1 (11.1)	1
Diagnosis (%)			<0.001
Definite	0 (0.0)	14 (100.0)
Possible	7 (63.6)	0 (0.0)
Probable	4 (36.4)	0 (0.0)
Days of treatment at D7 LP (median [IQR])	10 [9, 10.5]	10 [9, 11]	0.844
BMRC grade, day 0 = 2 (%)	5 (45.5)	5 (35.7)	0.697
Baseline radiology = Normal (%)	8 (72.7)	6 (54.5)	0.659
CSF, day 7 (median [IQR])
Lymphocytes	101.00 [75.00, 327.00]	230.00 [139.25, 323.25]	0.274
Neutrophils	1.00 [0.00, 39.50]	12.50 [4.75, 50.00]	0.258
Protein	0.63 [0.57, 1.28]	2.13 [1.32, 2.38]	0.003
Glucose	3.00 [2.50, 3.50]	2.45 [2.20, 2.70]	0.074
mRS, week 8 (%)			1
0	7 (63.6)	8 (57.1)
1	2 (18.2)	3 (21.4)
2	1 (9.1)	2 (14.3)
4	0 (0.0)	1 (7.1)
6	1 (9.1)	0 (0.0)

### Sheet: S2. Individual patient data
PID	Age	Sex	CD4 count (cells/mm3)	Viral load (copies/ml)	ART at enrolment	GXPU	Mtb culture	Diagnosis	Days of treatment at D7 LP	BMRC, day 0	Radiology	mRS, week 8	CSF lymphs (cells/mm3)	CSF neuts (cells/mm3)	CSF protein (g/L)	CSF glucose (mmol/L)	Cells seq.
KD050	29	Male	128	320593	No	Positive	Negative	Definite	8	1	Abnormal	1	29	0	2.08	0.8	5498
KD051	40	Male	104	349756	No	Positive	Positive	Definite	8	1	Normal	0	479	12	1.02	2.7	10945
KD057	37	Male	108	448375	No	Positive	NA	Definite	10	1	NA	0	1082	617	2.95	2.1	4499
KD062	39	Female	83	195890	No	Positive	Negative	Definite	9	1	Normal	2	336	0	2.28	2.3	7334
KD064	37	Male	142	50	Yes	Negative	Negative	Possible	10	2	Abnormal	0	101	1	1.95	2.5	10126
KD071	44	Male	99	NA	No	Negative	Negative	Possible	9	2	Abnormal	6	462	601	4.15	2.3	16410
MP075	25	Male	113	779618	No	Positive	Negative	Definite	9	2	Normal	4	118	10	25.81	3.4	5301
MP078	50	Female	115	50	Yes	Positive	Negative	Definite	11	1	NA	0	136	21	0.98	2.6	8003
MP081	31	Male	122	50	No	Negative	Negative	Probable	8	2	Normal	0	430	85	1.68	2.2	4091
MP082	43	Female	289	50	Yes	Negative	Negative	Probable	9	1	Normal	0	161	0	0.54	3.2	8239
MP092	32	Female	57	2093	No	Positive	NA	Definite	9	1	Normal	2	280	13	2.19	2.6	4725
MP099	37	Female	125	121	Yes	Negative	NA	Probable	10	1	Abnormal	0	282	62	0.56	2.5	8167
MP103	54	Female	602	3447	Yes	Negative	NA	Probable	11	1	Normal	0	53	1	0.63	3.7	6324
MP105	38	Female	40	63219	No	Positive	NA	Definite	8	2	Abnormal	0	218	66	7.42	4.2	6516
MP108	56	Female	220	50	Yes	Positive	Negative	Definite	10	1	NA	0	149	76	1.98	3	5354
MP109	31	Female	640	6919	No	Negative	Negative	Possible	11	1	Normal	0	70	0	0.88	3	8631
MP118	36	Male	38	50	Yes	Negative	Negative	Possible	10	2	Normal	2	372	17	0.68	4	4789
MP126	29	Female	2	506	No	Positive	Negative	Definite	12	2	Normal	1	55	1	0.73	2.2	7829
NS031	31	Female	85	22	No	Positive	Negative	Definite	11	1	Abnormal	1	157	56	2.27	2.2	5201
NS035	32	Female	344	286099	No	Negative	Negative	Possible	10	1	Normal	1	89	0	0.59	3.3	8731
NS043	43	Female	213	475582	No	Positive	NA	Definite	10	1	Abnormal	0	285	7	1.16	2.7	4587
NS056	26	Female	69	110950	No	Positive	NA	Definite	12	2	Normal	0	242	4	1.82	2.3	8413
NS060	61	Female	368	55558	No	Negative	Negative	Possible	11	1	Normal	0	25	0	0.58	4	3843
NS068	42	Female	397	8440	Yes	Negative	NA	Possible	8	2	Normal	1	80	1	0.44	2.9	7310
NS071	34	Male	62	31788	No	Positive	Negative	Definite	11	2	Abnormal	0	1103	32	2.42	1.8	15465

### Sheet: S3. scRNAseq cell filtering
QC criteria	Cells removed	% removed	Cells	% remaining
			remaining
Pre-QC filtering			207287	1
scDblFinder doublet prediction	17450	0.0842	189837	0.9158
Mito UMIs >5% and/or genes detected <100	624	0.003	189213	0.9128
Additional doublet cluster	230	0.0011	188983	0.9117
Total removed	18304	0.0883	188983	0.9117

### Sheet: S4. Cell type props per patient
PID	CD4 count	ART at enrolment	Micro confirmed	Total cells	CD8 T cells	CD4 T cells	Tregs	MAIT cells	dnT cells	gd_NK cells	Prolif T cells	B cells	Plasma cells	Neutrophils	Mono_macro	cDC1	cDC2	pDC	Progenitors
MP126	2	No	Yes	6995	4635 (66.26%)	757 (10.82%)	287 (4.10%)	8 (0.11%)	125 (1.79%)	812 (11.61%)	8 (0.11%)	99 (1.42%)	18 (0.26%)	1 (0.01%)	62 (0.89%)	15 (0.21%)	82 (1.17%)	62 (0.89%)	24 (0.34%)
MP118	38	Yes	No	4504	2435 (54.06%)	866 (19.23%)	75 (1.67%)	85 (1.89%)	88 (1.95%)	423 (9.39%)	38 (0.84%)	101 (2.24%)	35 (0.78%)	240 (5.33%)	111 (2.46%)	1 (0.02%)	5 (0.11%)	0 (0.00%)	1 (0.02%)
MP105	40	No	Yes	6178	4474 (72.42%)	845 (13.68%)	128 (2.07%)	11 (0.18%)	176 (2.85%)	204 (3.30%)	210 (3.40%)	54 (0.87%)	21 (0.34%)	34 (0.55%)	11 (0.18%)	1 (0.02%)	5 (0.08%)	1 (0.02%)	3 (0.05%)
MP092	57	No	Yes	7951	5009 (63.00%)	828 (10.41%)	213 (2.68%)	11 (0.14%)	102 (1.28%)	1333 (16.77%)	134 (1.69%)	170 (2.14%)	34 (0.43%)	16 (0.20%)	41 (0.52%)	3 (0.04%)	21 (0.26%)	35 (0.44%)	1 (0.01%)
NS071	62	No	Yes	14412	11583 (80.37%)	542 (3.76%)	81 (0.56%)	61 (0.42%)	206 (1.43%)	898 (6.23%)	276 (1.92%)	349 (2.42%)	249 (1.73%)	40 (0.28%)	83 (0.58%)	2 (0.01%)	39 (0.27%)	2 (0.01%)	1 (0.01%)
NS056	69	No	Yes	7444	4481 (60.20%)	899 (12.08%)	105 (1.41%)	32 (0.43%)	338 (4.54%)	374 (5.02%)	71 (0.95%)	941 (12.64%)	139 (1.87%)	16 (0.21%)	7 (0.09%)	0 (0.00%)	14 (0.19%)	26 (0.35%)	1 (0.01%)
KD062	83	No	Yes	7346	6462 (87.97%)	362 (4.93%)	74 (1.01%)	20 (0.27%)	43 (0.59%)	188 (2.56%)	22 (0.30%)	37 (0.50%)	44 (0.60%)	2 (0.03%)	79 (1.08%)	3 (0.04%)	7 (0.10%)	1 (0.01%)	2 (0.03%)
NS031	85	No	Yes	5061	3043 (60.13%)	511 (10.10%)	417 (8.24%)	2 (0.04%)	199 (3.93%)	274 (5.41%)	15 (0.30%)	229 (4.52%)	154 (3.04%)	145 (2.87%)	44 (0.87%)	13 (0.26%)	9 (0.18%)	4 (0.08%)	2 (0.04%)
KD071	99	No	No	15548	8613 (55.40%)	2189 (14.08%)	1019 (6.55%)	7 (0.05%)	375 (2.41%)	323 (2.08%)	394 (2.53%)	719 (4.62%)	77 (0.50%)	1319 (8.48%)	384 (2.47%)	33 (0.21%)	70 (0.45%)	26 (0.17%)	0 (0.00%)
KD051	104	No	Yes	8546	6197 (72.51%)	417 (4.88%)	150 (1.76%)	29 (0.34%)	55 (0.64%)	636 (7.44%)	68 (0.80%)	336 (3.93%)	201 (2.35%)	78 (0.91%)	98 (1.15%)	30 (0.35%)	90 (1.05%)	147 (1.72%)	14 (0.16%)
KD057	108	No	Yes	7140	5160 (72.27%)	669 (9.37%)	293 (4.10%)	11 (0.15%)	201 (2.82%)	359 (5.03%)	126 (1.76%)	69 (0.97%)	12 (0.17%)	205 (2.87%)	18 (0.25%)	3 (0.04%)	8 (0.11%)	5 (0.07%)	1 (0.01%)
MP075	113	No	Yes	5028	1577 (31.36%)	588 (11.69%)	569 (11.32%)	0 (0.00%)	95 (1.89%)	1013 (20.15%)	215 (4.28%)	268 (5.33%)	65 (1.29%)	612 (12.17%)	12 (0.24%)	5 (0.10%)	6 (0.12%)	1 (0.02%)	2 (0.04%)
MP078	115	Yes	Yes	7517	4144 (55.13%)	1458 (19.40%)	535 (7.12%)	5 (0.07%)	105 (1.40%)	991 (13.18%)	8 (0.11%)	26 (0.35%)	52 (0.69%)	149 (1.98%)	9 (0.12%)	5 (0.07%)	15 (0.20%)	3 (0.04%)	12 (0.16%)
MP081	122	No	No	6765	3586 (53.01%)	874 (12.92%)	401 (5.93%)	0 (0.00%)	375 (5.54%)	695 (10.27%)	200 (2.96%)	247 (3.65%)	32 (0.47%)	263 (3.89%)	61 (0.90%)	1 (0.01%)	13 (0.19%)	17 (0.25%)	0 (0.00%)
MP099	125	Yes	No	7746	4323 (55.81%)	556 (7.18%)	151 (1.95%)	8 (0.10%)	366 (4.73%)	122 (1.58%)	13 (0.17%)	1742 (22.49%)	64 (0.83%)	285 (3.68%)	88 (1.14%)	16 (0.21%)	6 (0.08%)	3 (0.04%)	3 (0.04%)
KD050	128	No	Yes	6468	4988 (77.12%)	296 (4.58%)	177 (2.74%)	26 (0.40%)	142 (2.20%)	377 (5.83%)	52 (0.80%)	224 (3.46%)	80 (1.24%)	21 (0.32%)	61 (0.94%)	8 (0.12%)	12 (0.19%)	4 (0.06%)	0 (0.00%)
KD064	142	Yes	No	8210	4141 (50.44%)	1855 (22.59%)	247 (3.01%)	30 (0.37%)	183 (2.23%)	187 (2.28%)	7 (0.09%)	888 (10.82%)	584 (7.11%)	57 (0.69%)	14 (0.17%)	0 (0.00%)	6 (0.07%)	1 (0.01%)	10 (0.12%)
NS043	213	No	Yes	8262	6718 (81.31%)	426 (5.16%)	341 (4.13%)	31 (0.38%)	110 (1.33%)	379 (4.59%)	24 (0.29%)	42 (0.51%)	18 (0.22%)	45 (0.54%)	86 (1.04%)	5 (0.06%)	13 (0.16%)	24 (0.29%)	0 (0.00%)
MP108	220	Yes	Yes	5279	2125 (40.25%)	1067 (20.21%)	599 (11.35%)	4 (0.08%)	40 (0.76%)	328 (6.21%)	12 (0.23%)	32 (0.61%)	4 (0.08%)	1045 (19.80%)	12 (0.23%)	1 (0.02%)	2 (0.04%)	6 (0.11%)	2 (0.04%)
MP082	289	Yes	No	8651	3956 (45.73%)	1803 (20.84%)	243 (2.81%)	31 (0.36%)	195 (2.25%)	280 (3.24%)	17 (0.20%)	1813 (20.96%)	229 (2.65%)	8 (0.09%)	40 (0.46%)	0 (0.00%)	27 (0.31%)	0 (0.00%)	9 (0.10%)
NS035	344	No	No	7697	4630 (60.15%)	893 (11.60%)	314 (4.08%)	14 (0.18%)	460 (5.98%)	534 (6.94%)	46 (0.60%)	315 (4.09%)	442 (5.74%)	8 (0.10%)	16 (0.21%)	4 (0.05%)	14 (0.18%)	0 (0.00%)	7 (0.09%)
NS060	368	No	No	7608	4645 (61.05%)	774 (10.17%)	217 (2.85%)	14 (0.18%)	174 (2.29%)	166 (2.18%)	14 (0.18%)	1011 (13.29%)	426 (5.60%)	11 (0.14%)	82 (1.08%)	10 (0.13%)	49 (0.64%)	7 (0.09%)	8 (0.11%)
NS068	397	Yes	No	6758	4387 (64.92%)	1578 (23.35%)	127 (1.88%)	28 (0.41%)	147 (2.18%)	180 (2.66%)	9 (0.13%)	194 (2.87%)	75 (1.11%)	2 (0.03%)	11 (0.16%)	2 (0.03%)	15 (0.22%)	2 (0.03%)	1 (0.01%)
MP103	602	Yes	No	5826	3746 (64.30%)	1066 (18.30%)	152 (2.61%)	17 (0.29%)	86 (1.48%)	142 (2.44%)	10 (0.17%)	151 (2.59%)	395 (6.78%)	4 (0.07%)	15 (0.26%)	8 (0.14%)	28 (0.48%)	2 (0.03%)	4 (0.07%)
MP109	640	No	No	6043	4190 (69.34%)	867 (14.35%)	94 (1.56%)	16 (0.26%)	44 (0.73%)	265 (4.39%)	2 (0.03%)	208 (3.44%)	327 (5.41%)	0 (0.00%)	15 (0.25%)	3 (0.05%)	8 (0.13%)	1 (0.02%)	3 (0.05%)

### Sheet: S5. Cell contamination
Sample	Mean % contamination (SD)	Median % contamination (range)
NS031	1.39 (5.52)	0.13 (0-92.47)
MP075	7.37 (14.64)	1.12 (0-99.42)
NS035	2.59 (8.78)	0.16 (0-99.85)
MP078	5.5 (12.02)	0.81 (0-93.29)
KD050	2.71 (11.52)	0.16 (0-99.5)
NS043	3.33 (10.81)	0.38 (0-99.35)
MP081	11.08 (16.26)	3.87 (0-99.93)
MP082	1.96 (6.11)	0.47 (0-99.7)
MP092	6.11 (14.37)	0.86 (0-98.75)
KD051	1.69 (5.98)	0.42 (0-96.15)
KD057	12.07 (20.86)	3.23 (0-98.15)
MP109	1.8 (8.24)	0.21 (0-99.6)
KD064	3.1 (9.62)	0.45 (0-96.82)
NS060	2.86 (8.04)	0.33 (0-90.58)
KD062	2.33 (11.39)	0.1 (0-96.49)
KD071	7.12 (11.21)	2.04 (0-94.24)
MP099	2.91 (7.03)	0.91 (0-88.16)
MP103	1.91 (6.81)	0.47 (0.01-81.45)
MP105	16.48 (22.39)	5.13 (0.01-99.98)
MP108	16.24 (16.85)	9.25 (0-89.62)
MP118	1.42 (5.43)	0.35 (0.01-71.44)
MP126	2.19 (6.08)	0.43 (0-91.14)
NS056	2.86 (9.41)	0.37 (0-98.24)
NS068	2.22 (6.1)	0.44 (0-98.74)
NS071	1.71 (5.78)	0.38 (0-93.99)
All cells	4.64 (11.84)	0.54 (0-99.98)

### Sheet: S6. Predicted doublets
Sample	Total cells	Predicted doublets	% predicted
NS031	5407	331	6.12
MP075	5543	432	7.79
NS035	9011	1119	12.42
MP078	8140	610	7.49
KD050	7088	598	8.44
NS043	8902	621	6.98
MP081	7307	438	5.99
MP082	9475	810	8.55
MP092	8908	912	10.24
KD051	9339	786	8.42
KD057	7625	429	5.63
MP109	6453	375	5.81
KD064	9052	815	9
NS060	8447	816	9.66
KD062	8036	679	8.45
KD071	17066	1507	8.83
MP099	8388	618	7.37
MP103	6374	546	8.57
MP105	6706	501	7.47
MP108	5692	409	7.19
MP118	4905	370	7.54
MP126	7846	846	10.78
NS056	8443	940	11.13
NS068	7425	659	8.88
NS071	15709	1283	8.17
Mean (SD)	207287	698 (295)	8.28 (1.68)
Median (range)		621 (331-1507)	8.42 (5.63-12.42)

### Sheet: S7. Blood RNAseq demographics
	LASER-TBM
n	42
Age (median [IQR])	38.00 [32.50, 44.75]
Sex = Male (%)	24 (57.1)
Weight (median [IQR])	58.4 [53.7, 69.9]
HIV-1 viral load (median [IQR])	22793 [364, 163047]
CD4 (median [IQR])	130.5 [60.3, 330]
Antibiotics = SOC (%)	16 (38.1)
Aspirin = Yes (%)	12 (28.6)
Marais diagnosis (%)
Definite	16 (38.1)
Possible	16 (38.1)
Probable	10 (23.8)
GXPU = Positive (%)	16 (38.1)
TB culture = Positive (%)	2 (7.4)
BMRC grade, day 0 (%)
Grade 1	26 (61.9)
Grade 2	15 (35.7)
Grade 3	1 (2.4)
mRS outcome, week 8 (%)
0	9 (21.4)
1	17 (40.5)
2	4 (9.5)
3	1 (2.4)
4	1 (2.4)
5	3 (7.1)
6	7 (16.7)
Blood
WCC (median [IQR])	5.82 [4.58, 8.83]
Neutrophils (median [IQR])	3.55 [2.37, 6.73]
Neut:WCC ratio (median [IQR])	0.66 [0.51, 0.77]
CSF
Neutrophils (median [IQR])	1.00 [0.00, 20.25]
Lymphs (median [IQR])	55.00 [27.00, 194.75]
Protein (median [IQR])	1.26 [0.70, 2.32]
Glucose (median [IQR])	2.90 [2.30, 4.10]

### Sheet: S8. Blood RNAseq per sample
sample	patient_id	study	timepoint	age	sex	antibiotics	aspirin	diagnosis	gxpu	mtb_culture	hiv_vl	cd4	blood_wcc	blood_neutrophils
DAV1202A1	GSH002	laser	D0	43	male	soc	no	possible	negative	negative	137040	58	8.9	6.83
DAV1202A2	MPH032	laser	D0	31	male	soc	no	definite	positive	negative	50	90	8.61	6.89
DAV1202A3	NSH002	laser	D56	32	female	intensified	yes	probable	negative	negative	26276	411	6.24	3.13
DAV1202A4	NSH003	laser	D0	46	female	intensified	yes	possible	negative	negative	1483	333	5.08	2.59
DAV1202A5	NSH003	laser	D7	46	female	intensified	yes	possible	negative	negative	1483	333	9.83	8.25
DAV1202A7	MPH037	laser	D0	31	male	intensified	yes	definite	positive	negative	NA	45	5.36	4.58
DAV1202A8	LH007	laser	D56	34	male	intensified	no	definite	positive	negative	3420	41	5.3	2.47
DAV1202A9	NSH009	laser	D7	42	male	intensified	yes	possible	negative	negative	NA	331	8.27	6.29
DAV1202A10	NSH009	laser	D56	42	male	intensified	yes	possible	negative	negative	NA	331	2.48	1.07
DAV1202A11	NSH010	laser	D0	50	female	soc	no	definite	positive	negative	221	75	12.13	7.4
DAV1202A12	MPH002	laser	D7	37	female	intensified	no	possible	negative	negative	226	197	3.6	1.14
DAV1202A13	GSH005	laser	D0	45	male	intensified	no	probable	negative	negative	490326	45	3.05	2.12
DAV1202A14	MPH001	laser	D0	25	male	soc	no	definite	positive	negative	60	385	9.24	6.8
DAV1202A17	MPH001	laser	D14	25	male	soc	no	definite	positive	negative	60	385	8.49	6.23
DAV1202A18	MPH023	laser	D0	36	female	intensified	no	possible	negative	negative	17376	131	2.34	1
DAV1202A19	MPH038	laser	D0	28	male	intensified	no	definite	positive	negative	NA	87	3.45	1.45
DAV1202A20	MPH027	laser	D7	34	female	soc	no	possible	negative	negative	151261	59	14.63	8.03
DAV1202A21	MPH002	laser	D56	37	female	intensified	no	possible	negative	negative	226	197	3.49	1.8
DAV1202A22	MPH002	laser	D0	37	female	intensified	no	possible	negative	negative	226	197	5.23	2.64
DAV1202A23	MPH033	laser	D7	37	female	soc	no	definite	positive	negative	31790	2	10.64	9.68
DAV1202A24	GSH004	laser	D14	37	male	intensified	no	possible	negative	negative	410	143	8.32	6.66
DAV1202A25	MPH023	laser	D7	36	female	intensified	no	possible	negative	negative	17376	131	4.06	2.5
DAV1202A26	NSH011	laser	D56	37	male	intensified	no	definite	positive	negative	28615	182	9.81	7.7
DAV1202A27	GSH002	laser	D7	43	male	soc	no	possible	negative	negative	137040	58	9.75	7.1
DAV1202A28	NSH004	laser	D14	39	female	soc	no	possible	negative	negative	243711	64	NA	NA
DAV1202A29	MPH029	laser	D0	56	female	intensified	yes	possible	negative	negative	400775	379	7.39	2.47
DAV1202A30	MPH010	laser	D0	78	male	soc	no	possible	negative	negative	173	103	9.05	6.96
DAV1202A31	NSH010	laser	D7	50	female	soc	no	definite	positive	negative	221	75	9.52	5.08
DAV1202A32	MPH018	laser	D7	47	male	soc	no	probable	negative	negative	431774	130	9.14	3.67
DAV1202A33	GSH009	laser	D14	30	female	intensified	no	probable	negative	negative	2329594	96	7.57	6.81
DAV1202A34	GSH011	laser	D14	42	male	intensified	no	probable	negative	negative	2098	147	5.22	3.72
DAV1202A35	GSH011	laser	D56	42	male	intensified	no	probable	negative	negative	2098	147	6.68	5.77
DAV1202A36	LH007	laser	D0	34	male	intensified	no	definite	positive	negative	3420	41	12.4	10.14
DAV1202A37	NSH009	laser	D0	42	male	intensified	yes	possible	negative	negative	NA	331	6.71	5
DAV1202A38	MPH033	laser	D14	37	female	soc	no	definite	positive	negative	31790	2	11.22	10.37
DAV1202A40	LH011	laser	D14	32	female	soc	no	definite	positive	negative	198408	171	4.7	3.16
DAV1202A41	MPH013	laser	D14	43	female	intensified	no	probable	negative	negative	108378	468	4.18	1.18
DAV1202A42	NSH002	laser	D0	32	female	intensified	yes	probable	negative	negative	26276	411	11.38	6.51
DAV1202A43	MPH023	laser	D14	36	female	intensified	no	possible	negative	negative	17376	131	3.15	1.6
DAV1202A44	NSH016	laser	D0	51	female	soc	no	probable	negative	negative	877	551	5.72	4.26
DAV1202A46	NSH010	laser	D14	50	female	soc	no	definite	positive	negative	221	75	8.93	5.12
DAV1202A47	NSH018	laser	D0	44	male	intensified	yes	possible	negative	negative	NA	4	2.98	2.22
DAV1202A48	MPH022	laser	D14	28	male	soc	no	definite	positive	negative	50	1608	4.24	2.13
DAV1202A49	MPH036	laser	D14	30	male	intensified	yes	definite	positive	negative	3181722	92	2.46	1.44
DAV1202A50	GSH004	laser	D7	37	male	intensified	no	possible	negative	negative	410	143	10.4	7.6
DAV1202A51	NSH003	laser	D56	46	female	intensified	yes	possible	negative	negative	1483	333	NA	NA
DAV1202A52	GSH006	laser	D56	27	male	intensified	yes	definite	positive	positive	129249	97	2.93	0.88
DAV1202A53	MPH013	laser	D7	43	female	intensified	no	probable	negative	negative	108378	468	5.37	1.61
DAV1202A54	NSH014	laser	D7	37	male	intensified	yes	definite	positive	positive	1812	327	6.87	4.77
DAV1202A55	NSH015	laser	D0	45	male	intensified	no	possible	negative	negative	60807	890	6.21	3.66
DAV1202A56	NSH015	laser	D7	45	male	intensified	no	possible	negative	negative	60807	890	5.92	3.06
DAV1202A57	MPH011	laser	D7	41	female	intensified	yes	probable	negative	negative	50	204	4.26	2.85
DAV1202A58	NSH002	laser	D14	32	female	intensified	yes	probable	negative	negative	26276	411	5.1	2.09
DAV1202A59	NSH019	laser	D7	38	female	intensified	yes	definite	positive	negative	NA	153	5.29	3.16
DAV1202A60	NSH019	laser	D14	38	female	intensified	yes	definite	positive	negative	NA	153	6.69	4.09
DAV1202A61	NSH020	laser	D0	53	male	intensified	no	possible	negative	negative	47305	190	8.61	5.18
DAV1202A62	NSH003	laser	D14	46	female	intensified	yes	possible	negative	negative	1483	333	5.57	2.91
DAV1202A63	MPH013	laser	D0	43	female	intensified	no	probable	negative	negative	108378	468	6.37	2.53
DAV1202A65	MPH033	laser	D0	37	female	soc	no	definite	positive	negative	31790	2	9.26	7.18
DAV1202A67	MPH016	laser	D0	34	female	soc	no	probable	negative	negative	1041	373	10.95	9.92
DAV1202A68	GSH005	laser	D7	45	male	intensified	no	probable	negative	negative	490326	45	6.49	5.56
DAV1202A69	MPH016	laser	D56	34	female	soc	no	probable	negative	negative	1041	373	4.42	1.39
DAV1202A70	MPH027	laser	D0	34	female	soc	no	possible	negative	negative	151261	59	13.71	7.06
DAV1202A71	GSH006	laser	D14	27	male	intensified	yes	definite	positive	positive	129249	97	2.97	0.78
DAV1202A72	GSH011	laser	D7	42	male	intensified	no	probable	negative	negative	2098	147	5.13	3.21
DAV1202A73	MPH001	laser	D7	25	male	soc	no	definite	positive	negative	60	385	5.65	4.08
DAV1202A74	MPH036	laser	D0	30	male	intensified	yes	definite	positive	negative	3181722	92	4.82	3.44
DAV1202A75	NSH015	laser	D14	45	male	intensified	no	possible	negative	negative	60807	890	6.47	4.85
DAV1202A76	MPH016	laser	D14	34	female	soc	no	probable	negative	negative	1041	373	9.39	7.76
DAV1202A77	NSH018	laser	D7	44	male	intensified	yes	possible	negative	negative	NA	4	3.95	2.32
DAV1202A78	NSH018	laser	D14	44	male	intensified	yes	possible	negative	negative	NA	4	4.84	3.8
DAV1202A79	NSH019	laser	D0	38	female	intensified	yes	definite	positive	negative	NA	153	3.63	2.3
DAV1202A80	MPH001	laser	D56	25	male	soc	no	definite	positive	negative	60	385	6.72	3
DAV1202A81	MPH015	laser	D0	46	male	intensified	yes	probable	negative	negative	72	53	5.37	4.89
DAV1202A82	LH007	laser	D14	34	male	intensified	no	definite	positive	negative	3420	41	8.2	5.88
DAV1202A83	LH010	laser	D0	20	female	intensified	no	possible	negative	negative	181	124	10.02	7.75
DAV1202A84	LH011	laser	D0	32	female	soc	no	definite	positive	negative	198408	171	5.5	4.3
DAV1202A85	GSH002	laser	D14	43	male	soc	no	possible	negative	negative	137040	58	6.18	4.61
DAV1202A86	NSH011	laser	D7	37	male	intensified	no	definite	positive	negative	28615	182	6.64	3.22
DAV1202A87	GSH006	laser	D7	27	male	intensified	yes	definite	positive	positive	129249	97	3.82	1.13
DAV1202A88	MPH037	laser	D14	31	male	intensified	yes	definite	positive	negative	NA	45	3.53	2.55
DAV1202A89	MPH022	laser	D7	28	male	soc	no	definite	positive	negative	50	1608	5.73	3.17
DAV1202A90	NSH002	laser	D7	32	female	intensified	yes	probable	negative	negative	26276	411	8.22	3.95
DAV1202A92	GSH009	laser	D0	30	female	intensified	no	probable	negative	negative	2329594	96	9.36	8.31
DAV1202A93	NSH020	laser	D7	53	male	intensified	no	possible	negative	negative	47305	190	6.54	3.62
DAV1202A94	MPH002	laser	D14	37	female	intensified	no	possible	negative	negative	226	197	2.53	1.02
DAV1202A95	MPH037	laser	D7	31	male	intensified	yes	definite	positive	negative	NA	45	3.56	2.63
DAV1202A96	NSH014	laser	D0	37	male	intensified	yes	definite	positive	positive	1812	327	5.92	3.42
DAV1202A97	GSH006	laser	D0	27	male	intensified	yes	definite	positive	positive	129249	97	3.55	1.7
DAV1202A98	MPH027	laser	D14	34	female	soc	no	possible	negative	negative	151261	59	11.96	6.14
DAV1202A99	NSH016	laser	D7	51	female	soc	no	probable	negative	negative	877	551	5.98	4.87
DAV1202A100	MPH022	laser	D0	28	male	soc	no	definite	positive	negative	50	1608	3.2	1.54
DAV1202A101	MPH013	laser	D56	43	female	intensified	no	probable	negative	negative	108378	468	5.42	2.27
DAV1202A102	GSH004	laser	D0	37	male	intensified	no	possible	negative	negative	410	143	7.79	5.44
DAV1202A103	NSH012	laser	D7	46	male	soc	no	possible	negative	negative	NA	23	4.72	1.76
DAV1202A104	MPH022	laser	D56	28	male	soc	no	definite	positive	negative	50	1608	2.89	1.15
DAV1202A105	MPH032	laser	D7	31	male	soc	no	definite	positive	negative	50	90	14.46	11.45
DAV1202A106	NSH008	laser	D0	38	female	soc	no	definite	positive	negative	19310	1194	4.57	3.3
DAV1202A107	LH011	laser	D7	32	female	soc	no	definite	positive	negative	198408	171	4.4	3
DAV1202A108	NSH012	laser	D56	46	male	soc	no	possible	negative	negative	NA	23	5.46	0.83
DAV1202A109	MPH018	laser	D56	47	male	soc	no	probable	negative	negative	431774	130	4.76	1.36
DAV1202A110	GSH009	laser	D56	30	female	intensified	no	probable	negative	negative	2329594	96	6.13	4.74
DAV1202A111	NSH015	laser	D56	45	male	intensified	no	possible	negative	negative	60807	890	3.29	1.3
DAV1202A112	MPH036	laser	D7	30	male	intensified	yes	definite	positive	negative	3181722	92	4.1	2.83
DAV1202A113	NSH011	laser	D0	37	male	intensified	no	definite	positive	negative	28615	182	3.91	1.86
DAV1202A114	GSH002	laser	D56	43	male	soc	no	possible	negative	negative	137040	58	4.23	3.16
DAV1202A115	NSH004	laser	D0	39	female	soc	no	possible	negative	negative	243711	64	3.54	0.74
DAV1202A116	GSH005	laser	D56	45	male	intensified	no	probable	negative	negative	490326	45	4.33	3.33
DAV1202A117	MPH018	laser	D14	47	male	soc	no	probable	negative	negative	431774	130	8.1	3.89
DAV1202A118	MPH033	laser	D56	37	female	soc	no	definite	positive	negative	31790	2	8.9	7.94
DAV1202A119	MPH038	laser	D7	28	male	intensified	no	definite	positive	negative	NA	87	2.57	1.16
DAV1202A120	MPH041	laser	D0	41	male	intensified	no	possible	negative	negative	1741887	2	4.76	2.91
DAV1202A121	GSH011	laser	D0	42	male	intensified	no	probable	negative	negative	2098	147	6.2	3.39
DAV1202A122	MPH036	laser	D56	30	male	intensified	yes	definite	positive	negative	3181722	92	4.72	2.83
DAV1202A124	MPH016	laser	D7	34	female	soc	no	probable	negative	negative	1041	373	11.37	10.39
DAV1202A125	MPH044	laser	D0	48	male	soc	no	definite	positive	negative	31790	2	2.99	2.34
DAV1202A126	NSH010	laser	D56	50	female	soc	no	definite	positive	negative	221	75	4.57	1.92
DAV1202A127	GSH004	laser	D56	37	male	intensified	no	possible	negative	negative	410	143	7.28	2.57
DAV1202A128	GSH009	laser	D7	30	female	intensified	no	probable	negative	negative	2329594	96	13.13	11.7
DAV1202A129	NSH011	laser	D14	37	male	intensified	no	definite	positive	negative	28615	182	7.15	4.53
DAV1202A130	LH007	laser	D7	34	male	intensified	no	definite	positive	negative	3420	41	13.6	12.2
DAV1202A131	MPH041	laser	D7	41	male	intensified	no	possible	negative	negative	1741887	2	6.93	5.75
DAV1202A132	MPH011	laser	D0	41	female	intensified	yes	probable	negative	negative	50	204	5.48	3.38
DAV1202A134	NSH012	laser	D14	46	male	soc	no	possible	negative	negative	NA	23	7.1	5.23
DAV1202A135	NSH016	laser	D14	51	female	soc	no	probable	negative	negative	877	551	3.53	2.36

### Sheet: S9. CSF RNAseq demographics
	INTENSE -TBM	LASER-TBM
n	37	31
Age (median [IQR])	39.0 [32.0, 46.0]	39.0 [35.5, 43.5]
Sex = Male (%)	20 (54.1)	17 (54.8)
HIV status (%)
Negative	4 (10.8)	0 (0.0)
Positive	33 (89.2)	31 (100.0)
Unknown	0 (0.0)	0 (0.0)
Viral load (median [IQR])	167804 [7452, 821180]	30203 [3090, 209734]
CD4 (median [IQR])	120 [49, 259]	150 [75, 332]
Treatment (%)
Arm 1		9 (29.0)
Arm 2		12 (38.7)
Arm 3		10 (32.3)
Diagnosis (%)
Definite	15 (40.5)	11 (35.5)
Probable	16 (43.2)	8 (25.8)
Possible	6 (16.2)	12 (38.7)
BMRC grade, day 0 (%)
1	23 (62.2)	21 (67.7)
2	14 (37.8)	10 (32.3)
3	0 (0.0)	0 (0.0)
Endpoint mRS (%)
0	15 (40.5)	7 (22.6)
1	12 (32.4)	15 (48.4)
2	5 (13.5)	3 (9.7)
3	1 (2.7)	1 (3.2)
4	2 (5.4)	0 (0.0)
5	1 (2.7)	2 (6.5)
6	1 (2.7)	3 (9.7)
mRS outcome = Poor (%)	5 (13.5)	6 (19.4)
Micro confirmed = Yes (%)	15 (40.5)	11 (35.5)

### Sheet: S10. CSF RNAseq per sample
sample	patient_id	study	timepoint	age	sex	hiv_status	hiv_vl	cd4	diagnosis	csf_neutrophils	csf_lymphocytes	csf_protein
BAR6802A6	GSH_011	laser	D3	42	male	positive	2098	147	probable	13	238	54.97
BAR6802A87	HS3_020L	hiatus	D0	44	female	positive	na	na	definite	na	na	na
BAR6802A8	LH_007	laser	D28	34	male	positive	3420	41	definite	1	7	0.75
BAR6802A9	LH_011	laser	D3	32	female	positive	198408	171	definite	12	169	1.86
BAR6802A12	MPH_008	laser	D28	35	male	positive	7234918	78	definite	3	207	2.19
BAR6802A15	MPH_013	laser	D28	43	female	positive	108378	468	probable	1	54	1.77
BAR6802A14	MPH_013	laser	D3	43	female	positive	108378	468	probable	0	67	0.93
BAR6802A17	MPH_018	laser	D3	47	male	positive	431774	130	probable	1	34	1.59
BAR6802A19	MPH_022	laser	D28	28	male	positive	50	1608	definite	50	225	1.54
BAR6802A18	MPH_022	laser	D3	28	male	positive	50	1608	definite	31	306	2.21
BAR6802A20	MPH_023	laser	D3	36	female	positive	17376	131	possible	13	445	2.32
BAR6802A22	MPH_033	laser	D28	37	female	positive	31790	2	definite	7	58	0.58
BAR6802A21	MPH_033	laser	D3	37	female	positive	31790	2	definite	39	206	1.26
BAR6802A23	MPH_036	laser	D28	30	male	positive	3181722	92	definite	33	127	1.06
BAR6802A25	MPH_037	laser	D28	31	male	positive	na	45	definite	2	24	0.63
BAR6802A24	MPH_037	laser	D3	31	male	positive	na	45	definite	1	51	0.85
BAR6802A28	NSH_002	laser	D3	32	female	positive	26276	411	probable	0	30	1.46
BAR6802A29	NSH_003	laser	D3	46	female	positive	1483	333	possible	1	103	0.48
BAR6802A30	NSH_004	laser	D3	39	female	positive	243711	64	possible	0	17	0.35
BAR6802A31	NSH_009	laser	D3	42	male	positive	na	331	possible	166	46	0.7
BAR6802A34	NSH_011	laser	D3	37	male	positive	28615	182	definite	22	839	2.32
BAR6802A35	NSH_014	laser	D3	37	male	positive	1812	327	definite	71	161	2.53
BAR6802A37	NSH_015	laser	D28	45	male	positive	60807	890	possible	na	na	na
BAR6802A36	NSH_015	laser	D3	45	male	positive	60807	890	possible	1	15	0.81
BAR6802A38	NSH_018	laser	D28	44	male	positive	na	4	possible	1	4	0.48
BAR6802A39	NSH_019	laser	D3	38	female	positive	na	153	definite	5	411	4.52
BAR6802A75	ZAF_DN_039	intense	D7	30	male	positive	99921	301	probable	0	32	0.77
BAR6802A76	ZAF_DN_043	intense	D7	40	female	positive	6649	62	probable	0	0	0.29
BAR6802A77	ZAF_DN_044	intense	D7	22	female	negative	na	na	definite	0	28	1.27
BAR6802A78	ZAF_DN_045	intense	D7	18	male	positive	214892	240	definite	20	20	1.11
BAR6802A79	ZAF_DN_045	intense	D28	18	male	positive	214892	240	definite	na	na	na
BAR6802A80	ZAF_DN_046	intense	D7	44	male	positive	411873	35	probable	0	23	0.68
BAR6802A82	ZAF_DN_048	intense	D7	28	male	positive	93	50	definite	0	33	2.66
BAR6802A83	ZAF_DN_058	intense	D7	63	male	negative	na	na	probable	3	70	1.19
BAR6802A84	ZAF_DN_063	intense	D7	53	female	positive	na	274	definite	5	79	2.46
BAR6802A85	ZAF_DN_066	intense	D7	36	female	positive	20	178	definite	0	16	0.56
BAR6802A86	ZAF_DN_067	intense	D7	48	female	positive	878645	280	probable	0	7	0.32
BAR6802A62	ZAF_KD_002	intense	D28	62	female	positive	828332	39	probable	18	101	1.24
BAR6802A63	ZAF_KD_003	intense	D7	36	female	positive	432458	155	definite	8	391	1.58
BAR6802A65	ZAF_KD_007	intense	D7	53	male	positive	33	106	definite	2	63	0.47
BAR6802A66	ZAF_KD_008	intense	D7	46	male	positive	124843	158	definite	3	118	0.9
BAR6802A67	ZAF_KD_008	intense	D28	46	male	positive	124843	158	definite	40	121	1.02
BAR6802A70	ZAF_KD_022	intense	D7	44	female	positive	8254	76	definite	4	119	3.75
BAR6802A71	ZAF_KD_022	intense	D28	44	female	positive	8254	76	definite	78	131	3.36
BAR6802A72	ZAF_KD_035	intense	D7	29	female	positive	60150	559	definite	0	967	1.28
BAR6802A64	ZAF_KD_040	intense	D28	39	female	positive	156601	233	probable	0	63	0.65
BAR6802A41	ZAF_MP_006	intense	D28	20	male	negative	na	na	definite	194	61	2.31
BAR6802A42	ZAF_MP_013	intense	D7	58	male	positive	391240	73	definite	2	32	0.78
BAR6802A43	ZAF_MP_013	intense	D28	58	male	positive	391240	73	definite	14	91	1.51
BAR6802A44	ZAF_MP_019	intense	D7	43	male	positive	1351039	56	definite	44	754	7.68
BAR6802A45	ZAF_MP_022	intense	D7	33	male	positive	167804	150	definite	2	108	1.92
BAR6802A46	ZAF_MP_023	intense	D7	32	male	positive	959217	16	definite	1	140	1.07
BAR6802A47	ZAF_MP_023	intense	D28	32	male	positive	959217	16	definite	4	65	0.89
BAR6802A50	ZAF_MP_053	intense	D7	37	male	positive	70521	375	possible	0	49	0.44
BAR6802A51	ZAF_MP_054	intense	D7	21	male	positive	50	79	probable	0	291	8.9
BAR6802A53	ZAF_MP_068	intense	D7	40	male	positive	2702	259	possible	74	166	1.25
BAR6802A54	ZAF_MP_071	intense	D7	50	male	negative	na	na	probable	1401	612	2.37
BAR6802A55	ZAF_MP_072	intense	D7	46	female	positive	2184	120	definite	0	61	0.25
BAR6802A56	ZAF_MP_087	intense	D28	37	male	positive	1213366	49	probable	0	8	0.57
BAR6802A57	ZAF_NS_002	intense	D7	37	male	positive	814028	9	probable	0	8	0.27
BAR6802A58	ZAF_NS_002	intense	D28	37	male	positive	814028	9	probable	1	12	na
BAR6802A59	ZAF_NS_006	intense	D7	52	female	positive	1626323	137	definite	272	1980	20.76
BAR6802A60	ZAF_NS_027	intense	D7	36	female	positive	784086	496	probable	0	141	1.6
BAR6802A61	ZAF_NS_043	intense	D28	44	male	positive	1519727	374	definite	34	161	1
